# A multi-layered integrative analysis reveals a cholesterol metabolic program in outer radial glia with implications for human brain evolution

**DOI:** 10.1101/2023.06.23.546307

**Authors:** Juan Moriano, Oliviero Leonardi, Alessandro Vitriolo, Giuseppe Testa, Cedric Boeckx

**Author notes:** University of Barcelona, Gran Via 585, 08007 Barcelona, Spain. **Funding:** Generalitat de Catalunya (2021-SGR-313; FI-SDUR2020); Spanish Ministry of Science and Innovation, (PID2019-107042GB-I00). **Competing interests:** The author declare no competing interests.

## Abstract

The definition of molecular and cellular mechanisms contributing to evolutionary divergences in brain ontogenetic trajectories is essential to formulate hypotheses about the emergence of our species. Yet the functional dissection of evolutionary modifications derived in the *Homo sapiens* lineage at an appropriate level of granularity remains particularly challenging. Capitalizing on recent single-cell sequencing efforts that have massively profiled neural stem cells from the developing human cortex, we develop an integrative computational framework in which we perform (i) trajectory inference and gene regulatory network reconstruction, (ii) (pseudo)time-informed non-negative matrix factorization for learning the dynamics of gene expression programs, and (iii) paleogenomic analysis for a higher-resolution mapping of the regulatory landscape where our species acquired derived mutations in comparison to our closest relatives. We provide evidence for cell type-specific activation and regulation of gene expression programs during indirect neurogenesis. In particular, our analysis uncovers a zinc-finger transcription factor, KLF6, as a key regulator of a cholesterol metabolic program specifically in outer radial glia. Our strategy allows us to further probe whether the (semi)discrete gene expression programs identified have been under selective pressures in our species lineage. A cartography of the regulatory landscape impacted by *Homo sapiens*-derived transcription factor binding site disruptions reveals signals of selection clustering around regulatory regions associated with *GLI3*, a well-known regulator of the radial glial cell cycle. As a whole, our study contributes to the evidence of significant changes impacting metabolic pathways in recent human brain evolution.
