## Supplementary material for "A multi-layered integrative analysis reveals a cholesterol metabolic program in outer radial glia with implications for human brain evolution": SupplementaryTable_6.xlsx

### Sheet: SupplementaryTable_5
Branch	Database	Module	Genes	Percentage overlap
IPC	regulatory_islands	Early	PREX2,FOS,ITGB8,TLE4,SNTG1,SFRP1,CCNL1,ANXA2,DNAJC1,SFRP2,SEPT9,CRB2,SEL1L3,LRRC3B,TUBB2A,C1orf61,B3GAT2,CREB5,MCM4,PTPRZ1,SEMA5A,NRXN1,GLI3,HOPX,GABRB1,ANK2,HTRA1,TUBB2B,CXCL12,NCAM1,CALM1,TMEM132B,RGCC,SLC8A1,TPM1,SLC1A3,HES1,CDO1,CTGF,SOX9,JUN,STMN2,EEPD1,VPS13C,FZD8,FAM84B,SHROOM3,FSTL1,PIM1,ITGA2,GPM6B,LIFR,C11orf87,SAT1,ETV1,JUNB,C8orf4,SLCO1C1,RGS20,ITM2C,PEA15,DUSP1,ATP1A2,C1QL1,PSAT1,VCA…	36.3636
IPC	regulatory_islands	Late	RASGRP1,KHDRBS3,STK17A,POU3F2,NFIB,BCL11A,AUTS2,ATCAY,NEUROD4,RBFOX3,SMOC1,IVNS1ABP,HECW1,BAALC,BCL11B,SCRT2,ROBO2,SRRM4,DLL1,ENC1,CD24,EPHA3,SLC22A23,PLXNA2,CNR1,TCF4,LYPD1,ELAVL4,CDKN1C,DCX,PPP1R14C,IGFBP2,PPP1R17,AKT3,SOX11,CPE,CACNA2D1,CLMP,SEZ6L,IGFBPL1,CPLX2,SOX4,COTL1,NEUROG1,BTG1,HDAC9,NEUROG2,NRN1,CCND1,INSM1,CUX1,GADD45G,SOGA1,LZTS1,AMOTL2,KIF5C,FGF9,KIF26B,USP3,ELAVL2,KCNQ3,GPM6A,RGS16…	36.1582
oRG	regulatory_islands	Early	FOS,ITGB8,SNTG1,NELL1,CCNL1,DNAJC1,FGFR2,PCGF5,ATXN1,MAP1B,EGR3,NRXN1,GLI3,KLF2,DLL1,RNASEH2B,CXCL12,HMGB1,ZBTB20,TPM1,HES1,TCF4,CTGF,SOX9,AJUBA,JUN,FZD8,FAM84B,CNKSR2,COL5A1,TFAP2C,SHROOM3,PIM1,ITGA2,MYADM,SOX4,JUNB,EGFR,BTG1,NEUROG2,DUSP1,MAGI1,INSM1,AMOTL2,SPARC,LIMCH1,DLGAP1,RHOB,ANXA2	27.2222
oRG	regulatory_islands	Late	PREX2,ADD3,FBN2,STK17A,NRG1,SEL1L3,LRRC3B,MSMO1,APLP2,TUBB2A,C1orf61,MOXD1,NCAN,PPP2R2B,B3GAT2,F3,TSPAN18,PTPRZ1,OTOS,NLGN4X,HOPX,GABRB1,CXCR4,HTRA1,TUBB2B,CDK1,THSD7A,NRCAM,SPRY1,HMGB1,CALM1,NOG,CD82,SEPT7,STMN2,IGFBP2,SATB2,MGST1,CPE,SOX11,DST,SEMA6A,EMP2,SEZ6L,ACSBG1,GPM6B,SPRY2,LIFR,PPP1R16A,KAZN,SAT1,SLCO1C1,PDGFC,ITM2C,RGS20,PEA15,ROBO1,FUT8,KIF1A,ATP1A2,C1QL1,PSAT1,TIMP3,EFHD2,SMC2,RTN1,AD…	40.2367
vRG-IPC_Polioudakis19	regulatory_islands	Early	EDNRB,FOS,ITGB8,TLE4,SFRP1,DNAJC1,SFRP2,NRG1,PCGF5,LRRC3B,MOXD1,ZFP36L2,CREB5,MCM4,F3,PTPRZ1,GLI3,HOPX,MAST4,CXCL12,LDHA,TMEM132B,TPM1,SLC1A3,HES1,CDO1,CTGF,SOX9,LIPG,JUN,FZD8,TFAP2C,COL11A1,COL5A1,ITGA2,MYADM,GPM6B,AKAP12,SAT1,ETV1,IFI44L,JUNB,C8orf4,EGFR,ITGA6,PEA15,CCL2,LDLR,ANGPTL1,ATP1A2,PSAT1,GABRB2,VCAM1,KLF6,SPARC,LIMCH1,LTBP1,ANXA2	35.8025
vRG-IPC_Polioudakis19	regulatory_islands	Late	CSRNP3,CENPF,STK17A,POU3F2,NELL2,FRMD4B,GAP43,CHD3,ST6GAL2,NEUROD4,TOP1,FAM155A,SMOC1,DAAM1,FNBP1,PPP2R2B,IVNS1ABP,CCSAP,PLK2,ROBO2,SRRM4,ENC1,EPHA3,ZC2HC1A,PHACTR3,PALMD,PTPRD,PLXNA2,TCF4,NFASC,LYPD1,RND3,RBFOX1,DCX,PTPRO,STMN2,DOK6,PPP1R17,ELAVL4,SOX11,GRIA2,PPP1R14C,CLMP,HS3ST1,CADPS,CPLX2,SETD7,SOX4,NEUROG1,GRIA3,HDAC9,NEUROG2,JARID2,ANK3,NRN1,ELAVL2,ZNF608,LRRC7,CHRDL1,C1orf21,EPHA5,GADD45G,…	40
vRG-oRG_Polioudakis19	regulatory_islands	Early	FOS,ITGB8,SNTG1,CENPF,POU3F2,EPHA7,CCNL1,ANXA2,DNAJC1,PCGF5,PCDH9,CD24,MKI67,MTSS1,CXCL12,ZBTB20,MMS22L,TPM1,DIAPH3,HES1,CTGF,JUN,PCDH7,COL11A1,COL5A1,CACNA2D1,HMGB2,ITGA2,MYADM,SOX4,JUNB,EGFR,NEUROG2,OTUD4,SLC6A15,BAZ2B,AMOTL2,KIF26B,SPARC,LIMCH1,SMC2,NABP1,USP3,ARRDC4,RHOB	23.3161
vRG-oRG_Polioudakis19	regulatory_islands	Late	PREX2,PTPRG,ADD3,FBN2,STK17A,FRMD4A,B3GALT2,TMEM97,APC,NRG1,TFPI,TUBB2A,C1orf61,MOXD1,NCAN,PPP2R2B,ZFP36L2,B3GAT2,SLC2A3,SEMA5A,PTPRZ1,LRRTM4,OTOS,HOPX,GABRB1,SLC4A4,GPD2,TUBB2B,THSD7A,NRCAM,SARNP,CALM1,FMN2,TMEM132B,RGCC,CD82,ADK,SEPT7,VPS13C,GRIA2,DST,ACSBG1,RAB3GAP2,LIFR,SAT1,ETV1,PDZRN4,SPOCK2,RNF213,RGS20,FAM49A,ITM2C,GABRA2,PEA15,ROBO1,VEGFA,SLC12A2,TIMP3,KIF5C,RRBP1,RTN1,DIO2	38.75
vRG-IPC	Deserts	Early	PTPRZ1,RGS20,SNTG1	1.51515
vRG-IPC	Deserts	Late	ROBO2,EPHA3	1.12994
vRG-oRG	Deserts	Early	SNTG1	0.555556
vRG-oRG	Deserts	Late	PTPRZ1,ROBO1,RGS20,NRCAM	2.36686
vRG-IPC	PosSel	Early	GLI3,STMN2,MCM4	1.51515
vRG-IPC	PosSel	Late	GPM6A,ELAVL4	1.12994
vRG-oRG	PosSel	Early	GLI3,DLGAP1	1.11111
vRG-oRG	PosSel	Late	STMN2,KAZN	1.18343
